# Accelerating Protein-Protein Interaction screens with reduced AlphaFold-Multimer sampling

**DOI:** 10.1101/2024.06.07.597882

**Authors:** G. Bellinzona, D. Sassera, A.M.J.J Bonvin

## Abstract

**Motivation:** Discovering new protein-protein interactions (PPIs) across entire proteomes offers vast potential for understanding novel protein functions and elucidate system properties within or between an organism. While recent advances in computational structural biology, particularly AlphaFold-Multimer, have facilitated this task, scaling for large-scale screenings remains a challenge, requiring significant computational resources.

**Results:** We evaluated the impact of reducing the number of models generated by AlphaFold-Multimer from five to one on the method’s ability to distinguish true PPIs from false ones. Our evaluation was conducted on a dataset containing both intra- and inter-species PPIs, which included proteins from bacterial and eukaryotic sources. We demonstrate that reducing the sampling does not compromise the accuracy of the method, offering a 5 time faster, efficient, and environmentally friendly solution for PPI predictions.

**Availability:** The code used in this article is available at https://github.com/MIDIfactory/AlphaFastPPi. Note that the same can be achieved using the latest version of AlphaPulldown available at https://github.com/KosinskiLab/AlphaPulldown.
