## Supplemental Table 1 for "Accelerating Protein-Protein Interaction screens with reduced AlphaFold-Multimer sampling"

### Sheet: Foglio1
Supplementary Table 1. PPIs included in the Benchmark dataset.
Protein A (UniProtID)	Protein B (UniProtID)	Reference	True Positive/Negative
MPN001	MPN618	Elfmann et al., 2022	True positive
MPN004	MPN003	Elfmann et al., 2022	True positive
MPN018	MPN019	Elfmann et al., 2022	True positive
MPN022	MPN447	Elfmann et al., 2022	True positive
MPN022	MPN668	Elfmann et al., 2022	True positive
MPN025	MPN322	Elfmann et al., 2022	True positive
MPN034	MPN490	Elfmann et al., 2022	True positive
MPN053	MPN001	Elfmann et al., 2022	True positive
MPN053	MPN207	Elfmann et al., 2022	True positive
MPN064	MPN051	Elfmann et al., 2022	True positive
MPN066	MPN394	Elfmann et al., 2022	True positive
MPN074	P75043	Elfmann et al., 2022	True positive
MPN105	MPN106	Elfmann et al., 2022	True positive
MPN120	MPN324	Elfmann et al., 2022	True positive
MPN122	MPN123	Elfmann et al., 2022	True positive
MPN142	MPN052	Elfmann et al., 2022	True positive
MPN153	MPN272	Elfmann et al., 2022	True positive
MPN154	MPN171	Elfmann et al., 2022	True positive
MPN157	MPN001	Elfmann et al., 2022	True positive
MPN163	MPN269	Elfmann et al., 2022	True positive
MPN164	MPN030	Elfmann et al., 2022	True positive
MPN164	MPN154	Elfmann et al., 2022	True positive
MPN164	MPN616	Elfmann et al., 2022	True positive
MPN164	MPN638	Elfmann et al., 2022	True positive
MPN167	MPN173	Elfmann et al., 2022	True positive
MPN168	MPN309	Elfmann et al., 2022	True positive
MPN168	MPN654	Elfmann et al., 2022	True positive
MPN170	MPN166	Elfmann et al., 2022	True positive
MPN170	MPN183	Elfmann et al., 2022	True positive
MPN170	MPN428	Elfmann et al., 2022	True positive
MPN174	MPN576	Elfmann et al., 2022	True positive
MPN175	MPN658	Elfmann et al., 2022	True positive
MPN176	MPN331	Elfmann et al., 2022	True positive
MPN177	MPN360	Elfmann et al., 2022	True positive
MPN178	MPN171	Elfmann et al., 2022	True positive
MPN179	MPN228	Elfmann et al., 2022	True positive
MPN179	MPN427	Elfmann et al., 2022	True positive
MPN182	MPN179	Elfmann et al., 2022	True positive
MPN182	MPN228	Elfmann et al., 2022	True positive
MPN183	MPN166	Elfmann et al., 2022	True positive
MPN188	MPN172	Elfmann et al., 2022	True positive
MPN189	MPN169	Elfmann et al., 2022	True positive
MPN191	MPN154	Elfmann et al., 2022	True positive
MPN191	MPN266	Elfmann et al., 2022	True positive
MPN191	MPN294	Elfmann et al., 2022	True positive
MPN191	MPN515	Elfmann et al., 2022	True positive
MPN192	MPN153	Elfmann et al., 2022	True positive
MPN192	MPN540	Elfmann et al., 2022	True positive
MPN193	MPN063	Elfmann et al., 2022	True positive
MPN193	MPN236	Elfmann et al., 2022	True positive
MPN193	MPN237	Elfmann et al., 2022	True positive
MPN194	MPN193	Elfmann et al., 2022	True positive
MPN195	MPN193	Elfmann et al., 2022	True positive
MPN195	MPN236	Elfmann et al., 2022	True positive
MPN207	MPN052	Elfmann et al., 2022	True positive
MPN208	MPN154	Elfmann et al., 2022	True positive
MPN208	MPN182	Elfmann et al., 2022	True positive
MPN208	MPN228	Elfmann et al., 2022	True positive
MPN208	MPN296	Elfmann et al., 2022	True positive
MPN216	MPN052	Elfmann et al., 2022	True positive
MPN216	MPN218	Elfmann et al., 2022	True positive
MPN218	MPN053	Elfmann et al., 2022	True positive
MPN225	MPN187	Elfmann et al., 2022	True positive
MPN227	MPN175	Elfmann et al., 2022	True positive
MPN227	MPN225	Elfmann et al., 2022	True positive
MPN227	MPN636	Elfmann et al., 2022	True positive
MPN228	MPN024	Elfmann et al., 2022	True positive
MPN228	MPN230	Elfmann et al., 2022	True positive
MPN229	MPN419	Elfmann et al., 2022	True positive
MPN236	MPN237	Elfmann et al., 2022	True positive
MPN238	MPN237	Elfmann et al., 2022	True positive
MPN244	MPN106	Elfmann et al., 2022	True positive
MPN250	MPN638	Elfmann et al., 2022	True positive
MPN254	MPN447	Elfmann et al., 2022	True positive
MPN255	MPN453	Elfmann et al., 2022	True positive
MPN258	MPN260	Elfmann et al., 2022	True positive
MPN259	MPN052	Elfmann et al., 2022	True positive
MPN261	MPN633	Elfmann et al., 2022	True positive
MPN263	MPN240	Elfmann et al., 2022	True positive
MPN263	MPN322	Elfmann et al., 2022	True positive
MPN263	MPN392	Elfmann et al., 2022	True positive
MPN263	MPN533	Elfmann et al., 2022	True positive
MPN263	MPN673	Elfmann et al., 2022	True positive
MPN268	MPN425	Elfmann et al., 2022	True positive
MPN269	MPN262	Elfmann et al., 2022	True positive
MPN273	MPN533	Elfmann et al., 2022	True positive
MPN275	MPN001	Elfmann et al., 2022	True positive
MPN276	MPN453	Elfmann et al., 2022	True positive
MPN276	MPN670	Elfmann et al., 2022	True positive
MPN280	MPN621	Elfmann et al., 2022	True positive
MPN284	MPN152	Elfmann et al., 2022	True positive
MPN284	MPN282	Elfmann et al., 2022	True positive
MPN284	MPN469	Elfmann et al., 2022	True positive
MPN284	MPN666	Elfmann et al., 2022	True positive
MPN288	MPN052	Elfmann et al., 2022	True positive
MPN288	MPN200	Elfmann et al., 2022	True positive
MPN288	MPN282	Elfmann et al., 2022	True positive
MPN288	MPN506	Elfmann et al., 2022	True positive
MPN294	MPN610	Elfmann et al., 2022	True positive
MPN295	MPN153	Elfmann et al., 2022	True positive
MPN295	MPN478	Elfmann et al., 2022	True positive
MPN295	MPN491	Elfmann et al., 2022	True positive
MPN295	MPN620	Elfmann et al., 2022	True positive
MPN300	MPN301	Elfmann et al., 2022	True positive
MPN303	MPN606	Elfmann et al., 2022	True positive
MPN310	MPN256	Elfmann et al., 2022	True positive
MPN310	MPN446	Elfmann et al., 2022	True positive
MPN310	MPN614	Elfmann et al., 2022	True positive
MPN311	MPN529	Elfmann et al., 2022	True positive
MPN320	MPN322	Elfmann et al., 2022	True positive
MPN320	MPN324	Elfmann et al., 2022	True positive
MPN320	MPN530	Elfmann et al., 2022	True positive
MPN321	MPN001	Elfmann et al., 2022	True positive
MPN321	MPN320	Elfmann et al., 2022	True positive
MPN321	MPN392	Elfmann et al., 2022	True positive
MPN321	MPN428	Elfmann et al., 2022	True positive
MPN321	MPN429	Elfmann et al., 2022	True positive
MPN321	MPN555	Elfmann et al., 2022	True positive
MPN322	MPN171	Elfmann et al., 2022	True positive
MPN322	MPN683	Elfmann et al., 2022	True positive
MPN323	MPN322	Elfmann et al., 2022	True positive
MPN323	MPN331	Elfmann et al., 2022	True positive
MPN324	MPN071	Elfmann et al., 2022	True positive
MPN324	MPN152	Elfmann et al., 2022	True positive
MPN324	MPN322	Elfmann et al., 2022	True positive
MPN325	MPN117	Elfmann et al., 2022	True positive
MPN331	MPN245	Elfmann et al., 2022	True positive
MPN332	MPN211	Elfmann et al., 2022	True positive
MPN341	MPN601	Elfmann et al., 2022	True positive
MPN352	MPN266	Elfmann et al., 2022	True positive
MPN352	MPN515	Elfmann et al., 2022	True positive
MPN352	MPN516	Elfmann et al., 2022	True positive
MPN352	MPN530	Elfmann et al., 2022	True positive
MPN359	MPN255	Elfmann et al., 2022	True positive
MPN359	MPN453	Elfmann et al., 2022	True positive
MPN360	MPN169	Elfmann et al., 2022	True positive
MPN386	MPN320	Elfmann et al., 2022	True positive
MPN386	MPN470	Elfmann et al., 2022	True positive
MPN386	MPN533	Elfmann et al., 2022	True positive
MPN387	MPN305	Elfmann et al., 2022	True positive
MPN387	MPN311	Elfmann et al., 2022	True positive
MPN387	MPN567	Elfmann et al., 2022	True positive
MPN388	MPN638	Elfmann et al., 2022	True positive
MPN389	MPN392	Elfmann et al., 2022	True positive
MPN390	MPN392	Elfmann et al., 2022	True positive
MPN391	MPN263	Elfmann et al., 2022	True positive
MPN391	MPN390	Elfmann et al., 2022	True positive
MPN391	MPN392	Elfmann et al., 2022	True positive
MPN391	MPN428	Elfmann et al., 2022	True positive
MPN391	MPN464	Elfmann et al., 2022	True positive
MPN391	MPN509	Elfmann et al., 2022	True positive
MPN391	MPN530	Elfmann et al., 2022	True positive
MPN391	MPN668	Elfmann et al., 2022	True positive
MPN393	MPN002	Elfmann et al., 2022	True positive
MPN393	MPN053	Elfmann et al., 2022	True positive
MPN393	MPN140	Elfmann et al., 2022	True positive
MPN393	MPN153	Elfmann et al., 2022	True positive
MPN393	MPN263	Elfmann et al., 2022	True positive
MPN393	MPN295	Elfmann et al., 2022	True positive
MPN393	MPN321	Elfmann et al., 2022	True positive
MPN393	MPN391	Elfmann et al., 2022	True positive
MPN393	MPN392	Elfmann et al., 2022	True positive
MPN393	MPN518	Elfmann et al., 2022	True positive
MPN393	MPN625	Elfmann et al., 2022	True positive
MPN394	MPN263	Elfmann et al., 2022	True positive
MPN394	MPN447	Elfmann et al., 2022	True positive
MPN394	MPN533	Elfmann et al., 2022	True positive
MPN396	MPN052	Elfmann et al., 2022	True positive
MPN396	MPN453	Elfmann et al., 2022	True positive
MPN398	MPN052	Elfmann et al., 2022	True positive
MPN398	MPN399	Elfmann et al., 2022	True positive
MPN400	MPN052	Elfmann et al., 2022	True positive
MPN401	MPN515	Elfmann et al., 2022	True positive
MPN408	MPN052	Elfmann et al., 2022	True positive
MPN423	MPN301	Elfmann et al., 2022	True positive
MPN426	MPN300	Elfmann et al., 2022	True positive
MPN426	MPN517	Elfmann et al., 2022	True positive
MPN428	MPN153	Elfmann et al., 2022	True positive
MPN428	MPN295	Elfmann et al., 2022	True positive
MPN428	MPN322	Elfmann et al., 2022	True positive
MPN428	MPN530	Elfmann et al., 2022	True positive
MPN429	MPN025	Elfmann et al., 2022	True positive
MPN429	MPN062	Elfmann et al., 2022	True positive
MPN430	MPN153	Elfmann et al., 2022	True positive
MPN430	MPN606	Elfmann et al., 2022	True positive
MPN434	MPN021	Elfmann et al., 2022	True positive
MPN450	MPN001	Elfmann et al., 2022	True positive
MPN450	MPN174	Elfmann et al., 2022	True positive
MPN452	MPN120	Elfmann et al., 2022	True positive
MPN452	MPN447	Elfmann et al., 2022	True positive
MPN452	MPN625	Elfmann et al., 2022	True positive
MPN452	MPN668	Elfmann et al., 2022	True positive
MPN456	MPN052	Elfmann et al., 2022	True positive
MPN456	MPN152	Elfmann et al., 2022	True positive
MPN456	MPN216	Elfmann et al., 2022	True positive
MPN456	MPN488	Elfmann et al., 2022	True positive
MPN458	MPN456	Elfmann et al., 2022	True positive
MPN460	MPN461	Elfmann et al., 2022	True positive
MPN469	MPN052	Elfmann et al., 2022	True positive
MPN470	MPN225	Elfmann et al., 2022	True positive
MPN470	MPN303	Elfmann et al., 2022	True positive
MPN470	MPN322	Elfmann et al., 2022	True positive
MPN470	MPN428	Elfmann et al., 2022	True positive
MPN470	MPN632	Elfmann et al., 2022	True positive
MPN472	MPN189	Elfmann et al., 2022	True positive
MPN477	MPN248	Elfmann et al., 2022	True positive
MPN478	MPN620	Elfmann et al., 2022	True positive
MPN491	MPN200	Elfmann et al., 2022	True positive
MPN491	MPN506	Elfmann et al., 2022	True positive
MPN491	MPN591	Elfmann et al., 2022	True positive
MPN506	MPN200	Elfmann et al., 2022	True positive
MPN515	MPN024	Elfmann et al., 2022	True positive
MPN515	MPN067	Elfmann et al., 2022	True positive
MPN515	MPN154	Elfmann et al., 2022	True positive
MPN516	MPN024	Elfmann et al., 2022	True positive
MPN516	MPN067	Elfmann et al., 2022	True positive
MPN516	MPN107	Elfmann et al., 2022	True positive
MPN516	MPN154	Elfmann et al., 2022	True positive
MPN516	MPN191	Elfmann et al., 2022	True positive
MPN516	MPN266	Elfmann et al., 2022	True positive
MPN516	MPN294	Elfmann et al., 2022	True positive
MPN516	MPN401	Elfmann et al., 2022	True positive
MPN516	MPN530	Elfmann et al., 2022	True positive
MPN516	MPN555	Elfmann et al., 2022	True positive
MPN518	MPN002	Elfmann et al., 2022	True positive
MPN518	MPN063	Elfmann et al., 2022	True positive
MPN518	MPN295	Elfmann et al., 2022	True positive
MPN518	MPN421	Elfmann et al., 2022	True positive
MPN518	MPN428	Elfmann et al., 2022	True positive
MPN530	MPN024	Elfmann et al., 2022	True positive
MPN530	MPN515	Elfmann et al., 2022	True positive
MPN532	MPN051	Elfmann et al., 2022	True positive
MPN533	MPN297	Elfmann et al., 2022	True positive
MPN533	MPN529	Elfmann et al., 2022	True positive
MPN533	MPN636	Elfmann et al., 2022	True positive
MPN539	MPN180	Elfmann et al., 2022	True positive
MPN539	MPN219	Elfmann et al., 2022	True positive
MPN539	MPN538	Elfmann et al., 2022	True positive
MPN542	MPN063	Elfmann et al., 2022	True positive
MPN546	MPN052	Elfmann et al., 2022	True positive
MPN549	MPN678	Elfmann et al., 2022	True positive
MPN555	MPN258	Elfmann et al., 2022	True positive
MPN567	MPN529	Elfmann et al., 2022	True positive
MPN572	MPN063	Elfmann et al., 2022	True positive
MPN572	MPN111	Elfmann et al., 2022	True positive
MPN572	MPN263	Elfmann et al., 2022	True positive
MPN572	MPN381	Elfmann et al., 2022	True positive
MPN572	MPN533	Elfmann et al., 2022	True positive
MPN574	MPN062	Elfmann et al., 2022	True positive
MPN574	MPN124	Elfmann et al., 2022	True positive
MPN574	MPN143	Elfmann et al., 2022	True positive
MPN574	MPN221	Elfmann et al., 2022	True positive
MPN574	MPN383	Elfmann et al., 2022	True positive
MPN574	MPN573	Elfmann et al., 2022	True positive
MPN592	MPN591	Elfmann et al., 2022	True positive
MPN597	MPN599	Elfmann et al., 2022	True positive
MPN597	MPN600	Elfmann et al., 2022	True positive
MPN597	MPN603	Elfmann et al., 2022	True positive
MPN598	MPN599	Elfmann et al., 2022	True positive
MPN598	MPN600	Elfmann et al., 2022	True positive
MPN599	MPN600	Elfmann et al., 2022	True positive
MPN600	MPN601	Elfmann et al., 2022	True positive
MPN602	MPN604	Elfmann et al., 2022	True positive
MPN606	MPN429	Elfmann et al., 2022	True positive
MPN609	MPN608	Elfmann et al., 2022	True positive
MPN609	MPN610	Elfmann et al., 2022	True positive
MPN610	MPN611	Elfmann et al., 2022	True positive
MPN611	MPN052	Elfmann et al., 2022	True positive
MPN617	MPN165	Elfmann et al., 2022	True positive
MPN619	MPN147	Elfmann et al., 2022	True positive
MPN619	MPN211	Elfmann et al., 2022	True positive
MPN626	MPN515	Elfmann et al., 2022	True positive
MPN626	MPN516	Elfmann et al., 2022	True positive
MPN627	MPN053	Elfmann et al., 2022	True positive
MPN628	MPN606	Elfmann et al., 2022	True positive
MPN629	MPN606	Elfmann et al., 2022	True positive
MPN631	MPN320	Elfmann et al., 2022	True positive
MPN638	MPN529	Elfmann et al., 2022	True positive
MPN652	MPN401	Elfmann et al., 2022	True positive
MPN656	MPN478	Elfmann et al., 2022	True positive
MPN658	MPN165	Elfmann et al., 2022	True positive
MPN663	MPN238	Elfmann et al., 2022	True positive
MPN671	MPN001	Elfmann et al., 2022	True positive
MPN671	MPN052	Elfmann et al., 2022	True positive
MPN671	MPN449	Elfmann et al., 2022	True positive
MPN686	MPN001	Elfmann et al., 2022	True positive
PIIN_00455	AT4G39050	Osborne et al., 2023	True positive
PIIN_00740	AT3G60600	Osborne et al., 2023	True positive
PIIN_01379	AT1G14920	Osborne et al., 2023	True positive
PIIN_01379	AT1G22920	Osborne et al., 2023	True positive
PIIN_01379	AT1G32540	Osborne et al., 2023	True positive
PIIN_01379	AT3G02150	Osborne et al., 2023	True positive
PIIN_01379	AT3G26900	Osborne et al., 2023	True positive
PIIN_01379	AT3G49580	Osborne et al., 2023	True positive
PIIN_01379	AT4G39820	Osborne et al., 2023	True positive
PIIN_01379	AT5G11980	Osborne et al., 2023	True positive
PIIN_01577	AT4G19030	Osborne et al., 2023	True positive
PIIN_01719	AT1G01910	Osborne et al., 2023	True positive
PIIN_01719	AT1G14340	Osborne et al., 2023	True positive
PIIN_01719	AT3G13710	Osborne et al., 2023	True positive
PIIN_01719	AT3G13720	Osborne et al., 2023	True positive
PIIN_01719	AT3G17310	Osborne et al., 2023	True positive
PIIN_01719	AT4G17720	Osborne et al., 2023	True positive
PIIN_01719	AT4G25660	Osborne et al., 2023	True positive
PIIN_01719	AT5G07110	Osborne et al., 2023	True positive
PIIN_01719	AT5G16840	Osborne et al., 2023	True positive
PIIN_02570	AT3G54230	Osborne et al., 2023	True positive
PIIN_02570	AT5G28900	Osborne et al., 2023	True positive
PIIN_02571	AT1G22300	Osborne et al., 2023	True positive
PIIN_02571	AT1G22920	Osborne et al., 2023	True positive
PIIN_02571	AT1G26480	Osborne et al., 2023	True positive
PIIN_02571	AT1G71230	Osborne et al., 2023	True positive
PIIN_02571	AT1G78300	Osborne et al., 2023	True positive
PIIN_02571	AT2G45820	Osborne et al., 2023	True positive
PIIN_02571	AT3G02520	Osborne et al., 2023	True positive
PIIN_02571	AT4G04330	Osborne et al., 2023	True positive
PIIN_02571	AT5G10450	Osborne et al., 2023	True positive
PIIN_02571	AT5G11980	Osborne et al., 2023	True positive
PIIN_02571	AT5G38480	Osborne et al., 2023	True positive
PIIN_02571	AT5G65430	Osborne et al., 2023	True positive
PIIN_03088	AT1G54060	Osborne et al., 2023	True positive
PIIN_04539	AT2G47940	Osborne et al., 2023	True positive
PIIN_04539	AT3G13720	Osborne et al., 2023	True positive
PIIN_04539	AT4G19030	Osborne et al., 2023	True positive
PIIN_04685	AT4G19030	Osborne et al., 2023	True positive
PIIN_04685	AT5G22290	Osborne et al., 2023	True positive
PIIN_04931	AT1G06510	Osborne et al., 2023	True positive
PIIN_04932	AT3G04000	Osborne et al., 2023	True positive
PIIN_05098	AT3G29270	Osborne et al., 2023	True positive
PIIN_05098	AT4G31430	Osborne et al., 2023	True positive
PIIN_05098	AT5G22290	Osborne et al., 2023	True positive
PIIN_05217	AT1G71230	Osborne et al., 2023	True positive
PIIN_05848	AT1G17970	Osborne et al., 2023	True positive
PIIN_05848	AT1G22920	Osborne et al., 2023	True positive
PIIN_05848	AT1G51600	Osborne et al., 2023	True positive
PIIN_05848	AT1G61690	Osborne et al., 2023	True positive
PIIN_05848	AT1G71230	Osborne et al., 2023	True positive
PIIN_05848	AT2G22680	Osborne et al., 2023	True positive
PIIN_05848	AT2G26800	Osborne et al., 2023	True positive
PIIN_05848	AT2G32840	Osborne et al., 2023	True positive
PIIN_05848	AT2G37150	Osborne et al., 2023	True positive
PIIN_05848	AT2G44380	Osborne et al., 2023	True positive
PIIN_05848	AT2G44950	Osborne et al., 2023	True positive
PIIN_05848	AT3G03950	Osborne et al., 2023	True positive
PIIN_05848	AT3G05760	Osborne et al., 2023	True positive
PIIN_05848	AT3G44460	Osborne et al., 2023	True positive
PIIN_05848	AT3G51630	Osborne et al., 2023	True positive
PIIN_05848	AT3G54000	Osborne et al., 2023	True positive
PIIN_05848	AT3G63210	Osborne et al., 2023	True positive
PIIN_05848	AT4G00120	Osborne et al., 2023	True positive
PIIN_05848	AT4G04640	Osborne et al., 2023	True positive
PIIN_05848	AT4G08150	Osborne et al., 2023	True positive
PIIN_05848	AT4G10930	Osborne et al., 2023	True positive
PIIN_05848	AT4G15730	Osborne et al., 2023	True positive
PIIN_05848	AT4G22250	Osborne et al., 2023	True positive
PIIN_05848	AT4G29790	Osborne et al., 2023	True positive
PIIN_05848	AT4G32570	Osborne et al., 2023	True positive
PIIN_05848	AT4G36970	Osborne et al., 2023	True positive
PIIN_05848	AT5G18580	Osborne et al., 2023	True positive
PIIN_05848	AT5G39760	Osborne et al., 2023	True positive
PIIN_05848	AT5G51110	Osborne et al., 2023	True positive
PIIN_05848	AT5G51440	Osborne et al., 2023	True positive
PIIN_05848	AT5G61380	Osborne et al., 2023	True positive
PIIN_05848	AT5G63310	Osborne et al., 2023	True positive
PIIN_05848	AT5G66560	Osborne et al., 2023	True positive
PIIN_05875	AT1G22920	Osborne et al., 2023	True positive
PIIN_05875	AT1G71230	Osborne et al., 2023	True positive
PIIN_06047	AT1G01910	Osborne et al., 2023	True positive
PIIN_06047	AT2G44360	Osborne et al., 2023	True positive
PIIN_06410	AT1G06510	Osborne et al., 2023	True positive
PIIN_06410	AT2G44950	Osborne et al., 2023	True positive
PIIN_06410	AT4G25660	Osborne et al., 2023	True positive
PIIN_06410	AT5G16250	Osborne et al., 2023	True positive
PIIN_06443	AT5G57550	Osborne et al., 2023	True positive
PIIN_06796	AT1G69690	Osborne et al., 2023	True positive
PIIN_07425	AT3G62800	Osborne et al., 2023	True positive
PIIN_07952	AT1G22920	Osborne et al., 2023	True positive
PIIN_08513	AT1G01910	Osborne et al., 2023	True positive
PIIN_08516	AT1G54060	Osborne et al., 2023	True positive
PIIN_08524	AT1G48630	Osborne et al., 2023	True positive
PIIN_08524	AT3G18130	Osborne et al., 2023	True positive
PIIN_08623	AT1G71230	Osborne et al., 2023	True positive
PIIN_09625	AT5G54810	Osborne et al., 2023	True positive
PIIN_09643	AT1G22920	Osborne et al., 2023	True positive
PIIN_09643	AT1G61690	Osborne et al., 2023	True positive
PIIN_09643	AT1G71230	Osborne et al., 2023	True positive
PIIN_09643	AT2G25490	Osborne et al., 2023	True positive
PIIN_09643	AT3G03950	Osborne et al., 2023	True positive
PIIN_09643	AT3G21175	Osborne et al., 2023	True positive
PIIN_09643	AT3G54000	Osborne et al., 2023	True positive
PIIN_09643	AT4G17680	Osborne et al., 2023	True positive
PIIN_09643	AT4G32190	Osborne et al., 2023	True positive
PIIN_09899	AT1G22920	Osborne et al., 2023	True positive
PIIN_09899	AT3G11590	Osborne et al., 2023	True positive
PIIN_09899	AT3G26030	Osborne et al., 2023	True positive
PIIN_09899	AT4G00120	Osborne et al., 2023	True positive
PIIN_09899	AT4G09060	Osborne et al., 2023	True positive
PIIN_09899	AT4G10840	Osborne et al., 2023	True positive
PIIN_09899	AT4G17680	Osborne et al., 2023	True positive
PIIN_09899	AT4G25200	Osborne et al., 2023	True positive
PIIN_09899	AT4G32570	Osborne et al., 2023	True positive
PIIN_09899	AT5G37670	Osborne et al., 2023	True positive
PIIN_09899	AT5G51110	Osborne et al., 2023	True positive
PIIN_09899	AT5G51440	Osborne et al., 2023	True positive
PIIN_11103	AT1G01240	Osborne et al., 2023	True positive
PIIN_11103	AT1G17970	Osborne et al., 2023	True positive
PIIN_11103	AT1G72360	Osborne et al., 2023	True positive
PIIN_11103	AT2G30530	Osborne et al., 2023	True positive
PIIN_11103	AT2G38340	Osborne et al., 2023	True positive
PIIN_11103	AT3G11590	Osborne et al., 2023	True positive
PIIN_11103	AT3G14180	Osborne et al., 2023	True positive
PIIN_11103	AT3G18680	Osborne et al., 2023	True positive
PIIN_11103	AT3G54000	Osborne et al., 2023	True positive
PIIN_11103	AT4G00120	Osborne et al., 2023	True positive
PIIN_11103	AT4G01090	Osborne et al., 2023	True positive
PIIN_11103	AT4G15730	Osborne et al., 2023	True positive
PIIN_11103	AT4G23770	Osborne et al., 2023	True positive
PIIN_11103	AT4G24840	Osborne et al., 2023	True positive
PIIN_11103	AT5G06290	Osborne et al., 2023	True positive
PIIN_11103	AT5G07730	Osborne et al., 2023	True positive
PIIN_11103	AT5G22310	Osborne et al., 2023	True positive
PIIN_11103	AT5G22355	Osborne et al., 2023	True positive
PIIN_11103	AT5G38600	Osborne et al., 2023	True positive
PIIN_11103	AT5G51110	Osborne et al., 2023	True positive
PIIN_11103	AT5G51190	Osborne et al., 2023	True positive
PIIN_11103	AT5G56250	Osborne et al., 2023	True positive
PIIN_11103	AT5G57210	Osborne et al., 2023	True positive
PIIN_11336	AT1G71230	Osborne et al., 2023	True positive
A7A232	P22141	Blohm et al., 2014	True negative
A7A232	P38624	Blohm et al., 2014	True negative
O43447	Q6P2Q9	Blohm et al., 2014	True negative
O43543	Q9BXW9	Blohm et al., 2014	True negative
O75771	Q9BXW9	Blohm et al., 2014	True negative
P04406	B1P6E5	Blohm et al., 2014	True negative
Q01831	P0A9H1	Blohm et al., 2014	True negative
Q0VC48	Q28177	Blohm et al., 2014	True negative
O75400	P26641	Blohm et al., 2014	True negative
Q0VC48	P48616	Blohm et al., 2014	True negative
O75190	P02533	Blohm et al., 2014	True negative
A7A232	P25451	Blohm et al., 2014	True negative
O75531	O43186	Blohm et al., 2014	True negative
O12161	P08047	Blohm et al., 2014	True negative
P20942	Q32L40	Blohm et al., 2014	True negative
O43395	P83876	Blohm et al., 2014	True negative
O14776	Q16891	Blohm et al., 2014	True negative
P35609	Q9BYV2	Blohm et al., 2014	True negative
P18847	Q93096	Blohm et al., 2014	True negative
O75175	O75175	Blohm et al., 2014	True negative
O43929	P49736	Blohm et al., 2014	True negative
O15315	Q9BXW9	Blohm et al., 2014	True negative
O75400	P55854	Blohm et al., 2014	True negative
O75419	P49736	Blohm et al., 2014	True negative
O70355	P31041	Blohm et al., 2014	True negative
O14776	P21246	Blohm et al., 2014	True negative
P21246	Q16891	Blohm et al., 2014	True negative
O75190	P14136	Blohm et al., 2014	True negative
O14776	P07196	Blohm et al., 2014	True negative
A5GZW8	Q0QF01	Blohm et al., 2014	True negative
O75558	Q13642	Blohm et al., 2014	True negative
O00238	P12465	Blohm et al., 2014	True negative
O60683	P56589	Blohm et al., 2014	True negative
O88346	P0C605	Blohm et al., 2014	True negative
O75190	P13647	Blohm et al., 2014	True negative
P18848	Q70SY1	Blohm et al., 2014	True negative
P31269	Q15796	Blohm et al., 2014	True negative
O75400	Q16891	Blohm et al., 2014	True negative
P19838	Q01105	Blohm et al., 2014	True negative
A7A232	P23724	Blohm et al., 2014	True negative
P18627	P04578	Blohm et al., 2014	True negative
O75175	Q9H9D4	Blohm et al., 2014	True negative
A6ZKK5	Q12165	Blohm et al., 2014	True negative
B7SGZ7	P05412	Blohm et al., 2014	True negative
O75400	P21246	Blohm et al., 2014	True negative
B3VK31	Q95JH1	Blohm et al., 2014	True negative
A0N6Y3	P08525	Blohm et al., 2014	True negative
O60683	Q92968	Blohm et al., 2014	True negative
P03966	Q3UPW8	Blohm et al., 2014	True negative
O94907	Q9BQB4	Blohm et al., 2014	True negative
O04291	Q61501	Blohm et al., 2014	True negative
O75381	O96011	Blohm et al., 2014	True negative
O14776	Q9UKY1	Blohm et al., 2014	True negative
O35430	Q8VHK2	Blohm et al., 2014	True negative
O75558	Q14192	Blohm et al., 2014	True negative
P24941	Q9UBD5	Blohm et al., 2014	True negative
O75400	P07196	Blohm et al., 2014	True negative
A7MB62	Q3MHR7	Blohm et al., 2014	True negative
O43395	Q8WWY3	Blohm et al., 2014	True negative
P06400	P84022	Blohm et al., 2014	True negative
P36915	Q14192	Blohm et al., 2014	True negative
O70355	P09793	Blohm et al., 2014	True negative
O14640	Q92574	Blohm et al., 2014	True negative
A6ZKK5	P21306	Blohm et al., 2014	True negative
C9WF17	Q26807	Blohm et al., 2014	True negative
O75175	P18848	Blohm et al., 2014	True negative
P04003	P25942	Blohm et al., 2014	True negative
G3V608	Q08125	Blohm et al., 2014	True negative
O75496	P49736	Blohm et al., 2014	True negative
O43290	P83876	Blohm et al., 2014	True negative
O14776	P55854	Blohm et al., 2014	True negative
P35396	Q6PDY0	Blohm et al., 2014	True negative
O00623	O75192	Blohm et al., 2014	True negative
O75791	Q07889	Blohm et al., 2014	True negative
O00716	Q8TAK5	Blohm et al., 2014	True negative
O75175	Q9UH92	Blohm et al., 2014	True negative
O00628	Q9Y5Y5	Blohm et al., 2014	True negative
O60936	P62995	Blohm et al., 2014	True negative
P03255	O00499	Blohm et al., 2014	True negative
F6IB71	P08956	Blohm et al., 2014	True negative
O54968	Q05343	Blohm et al., 2014	True negative
P0A6A8	P0AG20	Blohm et al., 2014	True negative
O75400	Q7L311	Blohm et al., 2014	True negative
A2NUT2	A6N6W6	Blohm et al., 2014	True negative
P31786	P06537	Blohm et al., 2014	True negative
A2NTY6	A9JJF6	Blohm et al., 2014	True negative
P52603	P08957	Blohm et al., 2014	True negative
A0N6Y3	P22289	Blohm et al., 2014	True negative
O00623	P56589	Blohm et al., 2014	True negative
P36915	Q02535	Blohm et al., 2014	True negative
O70622	Q8K0S5	Blohm et al., 2014	True negative
O43502	Q9BXW9	Blohm et al., 2014	True negative
P18847	P31150	Blohm et al., 2014	True negative
A1BBA0	P22619	Blohm et al., 2014	True negative
P31786	O89090	Blohm et al., 2014	True negative
A1X4Q1	Q15599	Blohm et al., 2014	True negative
O14776	Q9H213	Blohm et al., 2014	True negative
O60936	P84103	Blohm et al., 2014	True negative
O75190	P08670	Blohm et al., 2014	True negative
O43395	O94906	Blohm et al., 2014	True negative
P41593	Q9WTJ5	Blohm et al., 2014	True negative
P20338	Q6WKZ4	Blohm et al., 2014	True negative
O15492	P25100	Blohm et al., 2014	True negative
O75192	Q92968	Blohm et al., 2014	True negative
O00623	Q92968	Blohm et al., 2014	True negative
O43395	O43395	Blohm et al., 2014	True negative
O60936	Q13247	Blohm et al., 2014	True negative
O75446	Q06330	Blohm et al., 2014	True negative
A2NUT2	A6N6W4	Blohm et al., 2014	True negative
P36871	P25815	Blohm et al., 2014	True negative
A2AT02	O35987	Blohm et al., 2014	True negative
A6NIX2	O60663	Blohm et al., 2014	True negative
P19793	Q92786	Blohm et al., 2014	True negative
P04637	Q01105	Blohm et al., 2014	True negative
O43542	Q9BXW9	Blohm et al., 2014	True negative
O75400	Q9H213	Blohm et al., 2014	True negative
O00623	O75381	Blohm et al., 2014	True negative
P36915	Q92785	Blohm et al., 2014	True negative
A2NUT2	Q1PHM6	Blohm et al., 2014	True negative
O43395	O43447	Blohm et al., 2014	True negative
O60936	Q01081	Blohm et al., 2014	True negative
O15105	P31269	Blohm et al., 2014	True negative
O60936	Q08170	Blohm et al., 2014	True negative
P08047	Q8R0K9	Blohm et al., 2014	True negative
O15105	P31273	Blohm et al., 2014	True negative
O70622	Q7M6Z0	Blohm et al., 2014	True negative
G5DGD4	O24017	Blohm et al., 2014	True negative
O75192	P28328	Blohm et al., 2014	True negative
A2NTY6	A8CDU0	Blohm et al., 2014	True negative
O35551	Q3UMR0	Blohm et al., 2014	True negative
O70355	Q9WVS0	Blohm et al., 2014	True negative
P36915	P36915	Blohm et al., 2014	True negative
P08047	Q61502	Blohm et al., 2014	True negative
O00463	Q8TDR0	Blohm et al., 2014	True negative
P21246	Q7L311	Blohm et al., 2014	True negative
P06729	P13987	Blohm et al., 2014	True negative
P46108	Q9H2B2	Blohm et al., 2014	True negative
O75175	P36915	Blohm et al., 2014	True negative
O12161	Q01105	Blohm et al., 2014	True negative
O15492	P35348	Blohm et al., 2014	True negative
O43447	O43447	Blohm et al., 2014	True negative
O00623	Q9Y5Y5	Blohm et al., 2014	True negative
A0N6Y3	P00128	Blohm et al., 2014	True negative
O12161	Q9QWV9	Blohm et al., 2014	True negative
O55003	Q99JI6	Blohm et al., 2014	True negative
O75175	Q9H2S9	Blohm et al., 2014	True negative
O15530	P56277	Blohm et al., 2014	True negative
O60936	Q07955	Blohm et al., 2014	True negative
A1Y291	O75475	Blohm et al., 2014	True negative
E5LBX1	Q8IUC6	Blohm et al., 2014	True negative
P55258	Q99N48	Blohm et al., 2014	True negative
A1X4Q1	O14745	Blohm et al., 2014	True negative
P54921	Q63666	Blohm et al., 2014	True negative
O14776	O14776	Blohm et al., 2014	True negative
P17036	Q92785	Blohm et al., 2014	True negative
O60313	Q7Z434	Blohm et al., 2014	True negative
O88895	P97503	Blohm et al., 2014	True negative
A2NVF0	P04234	Blohm et al., 2014	True negative
O15111	Q96Q05	Blohm et al., 2014	True negative
O75175	Q68DY1	Blohm et al., 2014	True negative
O43447	Q9BUQ8	Blohm et al., 2014	True negative
O60566	P08700	Blohm et al., 2014	True negative
O60936	P63162	Blohm et al., 2014	True negative
O26901	P0AGE0	Blohm et al., 2014	True negative
O75175	Q9UHR5	Blohm et al., 2014	True negative
O00623	O96011	Blohm et al., 2014	True negative
A0A5B9	P01887	Blohm et al., 2014	True negative
P15172	Q01105	Blohm et al., 2014	True negative
P27699	Q8R4I4	Blohm et al., 2014	True negative
O15105	Q9UPN9	Blohm et al., 2014	True negative
A6ZKK5	C8Z3U3	Blohm et al., 2014	True negative
B2ZZS9	H2LUV9	Blohm et al., 2014	True negative
O00212	Q7L099	Blohm et al., 2014	True negative
O15304	Q9UBY5	Blohm et al., 2014	True negative
A0N6Y3	P00127	Blohm et al., 2014	True negative
P83436	Q8WTW3	Blohm et al., 2014	True negative
O75528	P10276	Blohm et al., 2014	True negative
O14893	Q8TEQ6	Blohm et al., 2014	True negative
O15492	P35368	Blohm et al., 2014	True negative
O43194	Q9UBU3	Blohm et al., 2014	True negative
O15530	P56279	Blohm et al., 2014	True negative
P01344	P08069	Blohm et al., 2014	True negative
A0N8N6	P61769	Blohm et al., 2014	True negative
O15304	Q92633	Blohm et al., 2014	True negative
O15530	O95988	Blohm et al., 2014	True negative
F6IB71	P08957	Blohm et al., 2014	True negative
O43172	Q15029	Blohm et al., 2014	True negative
O43559	P61587	Blohm et al., 2014	True negative
O15116	Q9UK45	Blohm et al., 2014	True negative
Q16828	Q8TBX8	Blohm et al., 2014	True negative
O70355	Q7TSA3	Blohm et al., 2014	True negative
P41240	Q9UH92	Blohm et al., 2014	True negative
P35240	Q92558	Blohm et al., 2014	True negative
A0N6Y3	P00163	Blohm et al., 2014	True negative
A4L8F7	P01887	Blohm et al., 2014	True negative
O88777	Q99569	Blohm et al., 2014	True negative
O75414	P04637	Blohm et al., 2014	True negative
O95777	O95777	Blohm et al., 2014	True negative
O75410	Q92831	Blohm et al., 2014	True negative
P63165	Q16763	Blohm et al., 2014	True negative
O75190	P17661	Blohm et al., 2014	True negative
B7Z018	Q02870	Blohm et al., 2014	True negative
O94907	P04628	Blohm et al., 2014	True negative
O35718	P05532	Blohm et al., 2014	True negative
O43623	Q13363	Blohm et al., 2014	True negative
O14775	Q6Y2X3	Blohm et al., 2014	True negative
O00623	O00623	Blohm et al., 2014	True negative
B7SGZ7	P05549	Blohm et al., 2014	True negative
O75791	Q07666	Blohm et al., 2014	True negative
Q06265	Q06265	Blohm et al., 2014	True negative
P08047	Q9Y294	Blohm et al., 2014	True negative
A6ZQ91	P57744	Blohm et al., 2014	True negative
P62879	Q6Y2X3	Blohm et al., 2014	True negative
A6ZKK5	P07251	Blohm et al., 2014	True negative
O43541	Q9UPN9	Blohm et al., 2014	True negative
O35182	P70323	Blohm et al., 2014	True negative
O75175	Q8TBX8	Blohm et al., 2014	True negative
Q13546	O14763	Blohm et al., 2014	True negative
O00628	O75381	Blohm et al., 2014	True negative
O75175	Q92785	Blohm et al., 2014	True negative
P20023	O00459	Blohm et al., 2014	True negative
O15350	Q76N89	Blohm et al., 2014	True negative
O60260	P56524	Blohm et al., 2014	True negative
Q15628	O00220	Blohm et al., 2014	True negative
A2NV54	Q9WFX3	Blohm et al., 2014	True negative
P26641	Q9H213	Blohm et al., 2014	True negative
O43290	Q15029	Blohm et al., 2014	True negative
Q02535	Q9H6S3	Blohm et al., 2014	True negative
O75175	P17036	Blohm et al., 2014	True negative
O43353	P57730	Blohm et al., 2014	True negative
O75175	Q9UHX1	Blohm et al., 2014	True negative
P70188	Q03059	Blohm et al., 2014	True negative
P35872	Q5SJE9	Blohm et al., 2014	True negative
O75192	Q9Y5Y5	Blohm et al., 2014	True negative
O95361	Q9ULZ3	Blohm et al., 2014	True negative
O34580	P37455	Blohm et al., 2014	True negative
O14776	P51693	Blohm et al., 2014	True negative
O43290	O43447	Blohm et al., 2014	True negative
O60683	O75192	Blohm et al., 2014	True negative
P49848	Q15545	Blohm et al., 2014	True negative
P25963	Q8TBX8	Blohm et al., 2014	True negative
O08674	P12978	Blohm et al., 2014	True negative
B2ZZS9	H2L8A6	Blohm et al., 2014	True negative
O04291	Q64701	Blohm et al., 2014	True negative
Q12933	Q8TDR0	Blohm et al., 2014	True negative
Q07021	Q13952	Blohm et al., 2014	True negative
O14640	P35222	Blohm et al., 2014	True negative
O35625	P70339	Blohm et al., 2014	True negative
O75175	P41240	Blohm et al., 2014	True negative
A2NUT2	Q6DQ33	Blohm et al., 2014	True negative
O75558	Q13643	Blohm et al., 2014	True negative
O08599	Q99N50	Blohm et al., 2014	True negative
Q13546	O00220	Blohm et al., 2014	True negative
O00482	Q96EB6	Blohm et al., 2014	True negative
A7MB62	Q3T035	Blohm et al., 2014	True negative
P62879	Q16828	Blohm et al., 2014	True negative
O00628	O60683	Blohm et al., 2014	True negative
O60683	Q9Y5Y5	Blohm et al., 2014	True negative
P36915	Q16828	Blohm et al., 2014	True negative
P52603	P08956	Blohm et al., 2014	True negative
O15379	Q99814	Blohm et al., 2014	True negative
A0N6Y3	P07257	Blohm et al., 2014	True negative
P62879	Q93096	Blohm et al., 2014	True negative
P62879	Q9NQX6	Blohm et al., 2014	True negative
O00238	P01137	Blohm et al., 2014	True negative
O15116	O15116	Blohm et al., 2014	True negative
O08715	P31324	Blohm et al., 2014	True negative
P21183	P04401	Blohm et al., 2014	True negative
O54880	P60881	Blohm et al., 2014	True negative
Q16513	P51812	Blohm et al., 2014	True negative
O70355	Q02242	Blohm et al., 2014	True negative
O75192	P56589	Blohm et al., 2014	True negative
Q16512	Q15418	Blohm et al., 2014	True negative
P41240	Q68DY1	Blohm et al., 2014	True negative
Q16512	P51812	Blohm et al., 2014	True negative
O55055	Q9UJW3	Blohm et al., 2014	True negative
O14776	O75400	Blohm et al., 2014	True negative
P24666	P35590	Blohm et al., 2014	True negative
B9EKI3	P42224	Blohm et al., 2014	True negative
O15116	O95777	Blohm et al., 2014	True negative
O43353	Q5XLA6	Blohm et al., 2014	True negative
O75175	Q14192	Blohm et al., 2014	True negative
Q16828	Q93096	Blohm et al., 2014	True negative
P41240	P41240	Blohm et al., 2014	True negative
O95271	P70371	Blohm et al., 2014	True negative
P18113	P63059	Blohm et al., 2014	True negative
O14640	P49841	Blohm et al., 2014	True negative
O15169	Q13485	Blohm et al., 2014	True negative
P42212	P08238	Blohm et al., 2014	True negative
P38431	P32481	Blohm et al., 2014	True negative
P28360	Q04724	Blohm et al., 2014	True negative
O60907	Q04724	Blohm et al., 2014	True negative
O15169	Q99717	Blohm et al., 2014	True negative
O89100	Q9Z1S8	Blohm et al., 2014	True negative
P35288	Q91V27	Blohm et al., 2014	True negative
O75888	Q96RJ3	Blohm et al., 2014	True negative
O14776	Q7L311	Blohm et al., 2014	True negative
A1Z6E0	P62869	Blohm et al., 2014	True negative
O43395	Q9BUQ8	Blohm et al., 2014	True negative
Q49AN0	Q9UKC9	Blohm et al., 2014	True negative
P02769	P04840	Blohm et al., 2014	True negative
Q49AN0	Q9UK97	Blohm et al., 2014	True negative
O24456	P49177	Blohm et al., 2014	True negative
O75175	Q9H6S3	Blohm et al., 2014	True negative
P06729	P09326	Blohm et al., 2014	True negative
O15105	Q13363	Blohm et al., 2014	True negative
Q16513	Q15418	Blohm et al., 2014	True negative
O43447	Q53GS9	Blohm et al., 2014	True negative
A2NTY6	P01903	Blohm et al., 2014	True negative
O88346	Q61410	Blohm et al., 2014	True negative
A3QNQ0	P37173	Blohm et al., 2014	True negative
O60936	Q01130	Blohm et al., 2014	True negative
P0AG86	P02925	Blohm et al., 2014	True negative
O08599	Q80T23	Blohm et al., 2014	True negative
O60583	P28799	Blohm et al., 2014	True negative
O15169	Q15797	Blohm et al., 2014	True negative
O43447	O94906	Blohm et al., 2014	True negative
O00628	Q92968	Blohm et al., 2014	True negative
P24394	P35225	Blohm et al., 2014	True negative
P63244	Q07343	Blohm et al., 2014	True negative
O00628	O75192	Blohm et al., 2014	True negative
O35657	P01132	Blohm et al., 2014	True negative
O75360	Q04724	Blohm et al., 2014	True negative
O70433	Q62219	Blohm et al., 2014	True negative
A0N6Y3	P07143	Blohm et al., 2014	True negative
O08915	P53762	Blohm et al., 2014	True negative
O75175	Q16828	Blohm et al., 2014	True negative
Q13075	Q9NR28	Blohm et al., 2014	True negative
O14640	P48729	Blohm et al., 2014	True negative
O08584	P11103	Blohm et al., 2014	True negative
A5U4D5	C1AQ26	Blohm et al., 2014	True negative
O75175	P31150	Blohm et al., 2014	True negative
P05771	P06241	Blohm et al., 2014	True negative
O75175	Q9NQX6	Blohm et al., 2014	True negative
Q15628	O14763	Blohm et al., 2014	True negative
A1KKF3	A5U4D5	Blohm et al., 2014	True negative
A1KKF3	A5WP83	Blohm et al., 2014	True negative
O08849	Q9Z0G0	Blohm et al., 2014	True negative
A5U4D5	A5U4D6	Blohm et al., 2014	True negative
O35717	P05532	Blohm et al., 2014	True negative
B2ZZS9	H2LD76	Blohm et al., 2014	True negative
A0N6Y3	P07256	Blohm et al., 2014	True negative
O35984	Q7TPV4	Blohm et al., 2014	True negative
O00628	P28328	Blohm et al., 2014	True negative
A4IFA9	Q07731	Blohm et al., 2014	True negative
O75791	P22681	Blohm et al., 2014	True negative
A2AT02	Q01853	Blohm et al., 2014	True negative
O00628	O96011	Blohm et al., 2014	True negative
Q13347	P27037	Blohm et al., 2014	True negative
P49597	Q38898	Blohm et al., 2014	True negative
O75175	P62879	Blohm et al., 2014	True negative
O75175	Q9UDV6	Blohm et al., 2014	True negative
O14776	P26641	Blohm et al., 2014	True negative
P23634	P63104	Blohm et al., 2014	True negative
O80809	Q9SYQ8	Blohm et al., 2014	True negative
A1KKF3	A5U4D6	Blohm et al., 2014	True negative
A5U4D6	C1AQ26	Blohm et al., 2014	True negative
P09471	O00167	Blohm et al., 2014	True negative
O75175	Q8TAU0	Blohm et al., 2014	True negative
O75192	O75381	Blohm et al., 2014	True negative
O15116	Q9Y4Y9	Blohm et al., 2014	True negative
Q13347	Q04771	Blohm et al., 2014	True negative
O75175	P25963	Blohm et al., 2014	True negative
O55131	P42208	Blohm et al., 2014	True negative
O75175	Q93096	Blohm et al., 2014	True negative
O60683	P28328	Blohm et al., 2014	True negative
P00915	P02730	Blohm et al., 2014	True negative
O75175	Q70SY1	Blohm et al., 2014	True negative
Q13347	P36897	Blohm et al., 2014	True negative
O95819	P62834	Blohm et al., 2014	True negative
O00623	P28328	Blohm et al., 2014	True negative
O00238	P22003	Blohm et al., 2014	True negative
O60885	P12004	Blohm et al., 2014	True negative
O15315	O43542	Blohm et al., 2014	True negative
P83876	Q15029	Blohm et al., 2014	True negative
P11084	P30154	Blohm et al., 2014	True negative
P61588	P70336	Blohm et al., 2014	True negative
O60907	P09874	Blohm et al., 2014	True negative
O00628	P56589	Blohm et al., 2014	True negative
O43542	O43543	Blohm et al., 2014	True negative
O95777	Q9Y4Y9	Blohm et al., 2014	True negative
Q08999	P84022	Blohm et al., 2014	True negative
P84022	Q08999	Blohm et al., 2014	True negative
A7J3A1	O37061	Blohm et al., 2014	True negative
O43395	Q15029	Blohm et al., 2014	True negative
O75175	P18847	Blohm et al., 2014	True negative
O43447	Q15029	Blohm et al., 2014	True negative
O08599	Q8K1E0	Blohm et al., 2014	True negative
O08599	Q99N48	Blohm et al., 2014	True negative
P54130	Q03142	Blohm et al., 2014	True negative
O75192	O96011	Blohm et al., 2014	True negative
O35718	Q62120	Blohm et al., 2014	True negative
P61027	Q99N80	Blohm et al., 2014	True negative
P54130	P16092	Blohm et al., 2014	True negative
O43739	P10276	Blohm et al., 2014	True negative
P62259	Q61097	Blohm et al., 2014	True negative
O43542	O75771	Blohm et al., 2014	True negative
O75192	O75192	Blohm et al., 2014	True negative
O43447	O75643	Blohm et al., 2014	True negative
O60716	Q9UBT7	Blohm et al., 2014	True negative
O15197	Q5JZY3	Blohm et al., 2014	True negative
O35718	P52332	Blohm et al., 2014	True negative
O14543	O60674	Blohm et al., 2014	True negative
A5A6J1	D0VWZ0	Blohm et al., 2014	True negative
G0TQZ9	Q9U6W1	Blohm et al., 2014	True negative
O15360	Q00597	Blohm et al., 2014	True negative
P06703	P23297	Blohm et al., 2014	True negative
P21803	P15655	Blohm et al., 2014	True negative
O30916	P55072	Blohm et al., 2014	True negative
O88974	P37238	Blohm et al., 2014	True negative
O75175	Q92730	Blohm et al., 2014	True negative
A7A196	Q04491	Blohm et al., 2014	True negative
O15169	P30153	Blohm et al., 2014	True negative
O08599	P70452	Blohm et al., 2014	True negative
O00626	P51679	Blohm et al., 2014	True negative
O60716	P35221	Blohm et al., 2014	True negative
A3MN95	Q63R49	Blohm et al., 2014	True negative
A7ZKI9	B1LI60	Blohm et al., 2014	True negative
P22303	P02866	Blohm et al., 2014	True negative
O60716	P60568	Blohm et al., 2014	True negative
O00628	O00628	Blohm et al., 2014	True negative
O60716	P35222	Blohm et al., 2014	True negative
O60716	P14923	Blohm et al., 2014	True negative
O00238	P22004	Blohm et al., 2014	True negative
A3DDN1	P71143	Blohm et al., 2014	True negative
O60423	Q3MIR4	Blohm et al., 2014	True negative
A5YI31	B5LP24	Blohm et al., 2014	True negative
A5YI31	B9V3Y5	Blohm et al., 2014	True negative
